# Evolution-guided engineering of an ancient nitrogenase interface enhances enzyme activity and stability

**DOI:** 10.64898/2026.06.05.730521

**Authors:** Elias I. Kemna, Rajdeep Banerjee, Betül Kaçar

**Affiliations:** Department of Bacteriology, University of Wisconsin – Madison, Madison, WI

## Abstract

Nitrogenase is the only enzyme capable of biological nitrogen fixation and a major target for sustainable agricultural engineering, yet its functional and structural complexity has made it difficult to identify regions that can be modified without compromising activity or assembly. Here, we use structural evolution to identify a lineage-specific N-terminal extension in NifK as a candidate engineering target within the MoFe protein interface. By generating variant libraries exceeding 9,000 members and evaluating them through deep mutational scanning, diazotrophic growth assays and in vitro characterization to map the sequence-function landscape of this interface across variable conditions. We show that NifK extension is required for nitrogenase activity while remaining broadly tolerant to mutation, revealing a sequence-function landscape that is both flexible and constrained. A subset of residues at the NifD-NifK interface are critical for maintaining complex stability. Structural analyses indicate that the extension stabilizes the MoFe complex via co-evolved electrostatic interactions, and targeted mutations can improve both enzymatic activity and thermostability. These findings identify the NifK extension as a tunable interface, providing a strategy for engineering more robust nitrogenase variants.
