## Supplemental Table for "Evolution-guided engineering of an ancient nitrogenase interface enhances enzyme activity and stability"

### Sheet: Sheet1
Interfacing residues (not a contact table) XML Display level:
	Inaccessible residues					HSDC	Residues making Hydrogen/Disulphide bond, Salt bridge or Covalent link
	Solvent-accessible residues						Interfacing residues
ASA	Accessible Surface Area, Å²		BSA	Buried Surface Area, Å²		ΔiG	Solvation energy effect, kcal/mol		||||	Buried area percentage, one bar per 10%
	NifK	HSDC	ASA	BSA	ΔiG						NifD	HSDC	ASA	BSA	ΔiG
1	B:SER 2	HS	99.31	71.44 ||||||||	-0.23					1	A:MET 4		77.97	0.00	0.00
2	B:GLN 3	H	86.93	73.84 |||||||||	0.07					2	A:SER 5		49.52	0.00	0.00
3	B:GLN 4		87.82	0.00	0.00					3	A:ARG 6		64.88	0.00	0.00
4	B:VAL 5		130.35	88.79 |||||||	1.16					4	A:GLU 7		111.91	0.00	0.00
5	B:ASP 6		125.57	10.53 |	0.13					5	A:GLU 8		82.54	0.00	0.00
6	B:LYS 7		152.21	0.00	0.00					6	A:VAL 9		5.02	0.00	0.00
7	B:ILE 8		117.60	97.17 |||||||||	1.31					7	A:GLU 10		80.61	0.00	0.00
8	B:LYS 9		46.37	2.34 |	-0.03					8	A:SER 11		52.71	0.00	0.00
9	B:ALA 10		73.73	51.20 |||||||	0.76					9	A:LEU 12		10.16	0.00	0.00
10	B:SER 11	H	72.59	46.87 |||||||	0.17					10	A:ILE 13		8.20	0.00	0.00
11	B:TYR 12		169.66	0.00	0.00					11	A:GLN 14		87.49	0.00	0.00
12	B:PRO 13		52.80	0.00	0.00					12	A:GLU 15		111.78	0.00	0.00
13	B:LEU 14		21.15	21.15 |||||||||||	0.34					13	A:VAL 16		6.19	0.00	0.00
14	B:PHE 15		85.77	67.19 ||||||||	1.07					14	A:LEU 17		2.01	0.00	0.00
15	B:LEU 16		100.09	0.00	0.00					15	A:GLU 18		135.14	0.00	0.00
16	B:ASP 17		41.33	0.00	0.00					16	A:VAL 19		87.36	57.92 |||||||	0.58
17	B:GLN 18		119.20	0.00	0.00					17	A:TYR 20		20.30	5.94 |||	0.10
18	B:ASP 19		88.60	31.24 ||||	-0.21					18	A:PRO 21		99.06	77.72 ||||||||	1.24
19	B:TYR 20	H	55.63	55.63 ||||||||||	-0.01					19	A:GLU 22		88.36	0.00	0.00
20	B:LYS 21		100.52	0.00	0.00					20	A:LYS 23	HS	163.45	47.06 |||	-0.73
21	B:ASP 22		72.35	0.00	0.00					21	A:ALA 24		11.40	10.96 ||||||||||	0.16
22	B:MET 23		98.55	87.62 |||||||||	2.35					22	A:ARG 25		59.76	0.00	0.00
23	B:LEU 24		83.60	58.05 |||||||	0.93					23	A:LYS 26		101.33	0.00	0.00
24	B:ALA 25		34.38	0.00	0.00					24	A:ASP 27		28.02	0.00	0.00
25	B:LYS 26	S	147.53	26.34 ||	-0.27					25	A:ARG 28		7.21	0.00	0.00
26	B:LYS 27	HS	102.70	102.04 ||||||||||	0.34					26	A:ASN 29		58.66	0.00	0.00
27	B:ARG 28		95.84	0.00	0.00					27	A:LYS 30		107.56	0.00	0.00
28	B:ASP 29		105.41	0.00	0.00					28	A:HIS 31		4.62	0.00	0.00
29	B:GLY 30		47.65	7.59 ||	-0.09					29	A:LEU 32		10.18	0.00	0.00
30	B:PHE 31	H	168.05	158.04 ||||||||||	1.87					30	A:ALA 33		10.50	0.00	0.00
31	B:GLU 32	HS	77.97	69.16 |||||||||	-0.07					31	A:VAL 34		20.44	0.00	0.00
32	B:GLU 33	HS	167.07	79.83 |||||	-0.53					32	A:ASN 35		1.17	0.00	0.00
33	B:LYS 34		106.29	50.49 |||||	-0.57					33	A:ASP 36		45.39	0.00	0.00
34	B:TYR 35		158.34	82.79 ||||||	0.99					34	A:PRO 37		53.74	0.00	0.00
35	B:PRO 36		89.49	0.00	0.00					35	A:ALA 38		86.11	0.00	0.00
36	B:GLN 37		103.61	5.07 |	-0.07					36	A:VAL 39		34.08	0.00	0.00
37	B:ASP 38		116.97	0.00	0.00					37	A:THR 40		110.39	0.00	0.00
38	B:LYS 39		87.72	8.70 |	0.14					38	A:GLN 41		68.01	0.00	0.00
39	B:ILE 40		61.24	54.60 |||||||||	0.85					39	A:SER 42		0.00	0.00	0.00
40	B:ASP 41		60.16	0.00	0.00					40	A:LYS 43		133.14	0.00	0.00
41	B:GLU 42		100.03	0.00	0.00					41	A:LYS 44		165.01	0.00	0.00
42	B:VAL 43		69.61	55.56 ||||||||	0.89					42	A:CYS 45		48.19	0.00	0.00
43	B:PHE 44		30.39	22.58 ||||||||	0.33					43	A:ILE 46		2.30	0.00	0.00
44	B:GLN 45		85.64	0.00	0.00					44	A:ILE 47		56.27	0.00	0.00
45	B:TRP 46		100.31	37.49 ||||	0.60					45	A:SER 48		4.91	0.00	0.00
46	B:THR 47		14.73	13.93 ||||||||||	0.22					46	A:ASN 49		57.94	0.00	0.00
47	B:THR 48		10.66	0.00	0.00					47	A:LYS 50		101.60	0.00	0.00
48	B:THR 49		52.75	0.00	0.00					48	A:LYS 51	HS	161.41	63.54 ||||	-0.55
49	B:LYS 50		111.39	0.00	0.00					49	A:SER 52		31.24	24.89 ||||||||	0.10
50	B:GLU 51		109.49	0.00	0.00					50	A:GLN 53		31.84	6.56 |||	-0.06
51	B:TYR 52	H	32.33	32.33 ||||||||||	0.01					51	A:PRO 54	H	119.98	102.82 |||||||||	1.24
52	B:GLN 53		20.49	0.00	0.00					52	A:GLY 55	H	84.08	83.49 ||||||||||	0.21
53	B:GLU 54		92.80	0.00	0.00					53	A:LEU 56	H	37.46	34.03 ||||||||||	0.47
54	B:LEU 55		95.51	33.53 ||||	0.48					54	A:MET 57	H	157.26	148.33 ||||||||||	3.16
55	B:ASN 56		8.09	7.95 ||||||||||	0.08					55	A:THR 58	H	48.43	32.02 |||||||	0.31
56	B:PHE 57		50.46	0.00	0.00					56	A:ILE 59		13.05	5.88 |||||	0.07
57	B:GLN 58		126.32	3.93 |	-0.04					57	A:ARG 60		25.77	23.69 ||||||||||	-0.16
58	B:ARG 59		49.18	27.60 ||||||	0.44					58	A:GLY 61	H	34.66	29.43 |||||||||	0.23
59	B:GLU 60	H	176.35	34.19 ||	0.01					59	A:CYS 62		45.44	15.17 ||||	0.43
60	B:ALA 61	H	106.91	100.17 ||||||||||	0.78					60	A:ALA 63		0.15	0.00	0.00
61	B:LEU 62	H	110.89	105.98 ||||||||||	1.66					61	A:TYR 64		8.56	3.43 |||||	0.05
62	B:THR 63	H	74.05	57.27 ||||||||	0.03					62	A:ALA 65		31.38	16.15 ||||||	0.26
63	B:VAL 64		40.67	40.67 ||||||||||	0.65					63	A:GLY 66		0.00	0.00	0.00
64	B:ASN 65	H	75.89	65.21 |||||||||	-0.49					64	A:SER 67		0.00	0.00	0.00
65	B:PRO 66	H	61.77	61.77 ||||||||||	0.81					65	A:LYS 68		25.10	0.00	0.00
66	B:ALA 67		10.05	1.17 ||	0.02					66	A:GLY 69		16.65	1.00 |	0.02
67	B:LYS 68	HS	88.04	68.51 ||||||||	-0.79					67	A:VAL 70		28.79	0.00	0.00
68	B:ALA 69		31.87	28.47 |||||||||	0.38					68	A:VAL 71		1.51	0.00	0.00
69	B:CYS 70	H	42.07	17.69 |||||	0.47					69	A:TRP 72		0.16	0.00	0.00
70	B:GLN 71		0.61	0.00	0.00					70	A:GLY 73		11.06	0.00	0.00
71	B:PRO 72		1.51	0.00	0.00					71	A:PRO 74		0.12	0.00	0.00
72	B:LEU 73		4.34	4.34 ||||||||||	0.07					72	A:ILE 75		1.66	0.00	0.00
73	B:GLY 74		0.00	0.00	0.00					73	A:LYS 76	HS	34.98	25.91 ||||||||	-0.35
74	B:ALA 75		0.76	0.00	0.00					74	A:ASP 77		12.39	3.57 |||	-0.06
75	B:VAL 76		1.50	0.00	0.00					75	A:MET 78		0.46	0.00	0.00
76	B:LEU 77		2.45	0.00	0.00					76	A:ILE 79		0.00	0.00	0.00
77	B:CYS 78		0.00	0.00	0.00					77	A:HIS 80		15.13	0.00	0.00
78	B:ALA 79		0.50	0.00	0.00					78	A:ILE 81		0.50	0.50 |||||||||||	0.01
79	B:LEU 80		15.06	0.00	0.00					79	A:SER 82		1.11	0.00	0.00
80	B:GLY 81		0.00	0.00	0.00					80	A:HIS 83		0.00	0.00	0.00
81	B:PHE 82		7.71	0.00	0.00					81	A:GLY 84		0.00	0.00	0.00
82	B:GLU 83		71.23	0.00	0.00					82	A:PRO 85		49.29	25.45 ||||||	0.41
83	B:LYS 84		81.07	0.00	0.00					83	A:VAL 86		79.94	78.45 ||||||||||	1.24
84	B:THR 85		4.47	0.00	0.00					84	A:GLY 87		16.29	5.74 ||||	0.05
85	B:MET 86		2.17	2.01 ||||||||||	0.03					85	A:CYS 88		47.27	8.84 ||	0.24
86	B:PRO 87		1.68	0.00	0.00					86	A:GLY 89		0.83	0.00	0.00
87	B:TYR 88		0.58	0.15 |||	0.00					87	A:GLN 90	H	104.01	100.63 ||||||||||	-0.37
88	B:VAL 89		0.00	0.00	0.00					88	A:TYR 91	H	183.13	147.94 |||||||||	1.01
89	B:HIS 90		0.00	0.00	0.00					89	A:SER 92		35.41	17.22 |||||	0.28
90	B:GLY 91		0.00	0.00	0.00					90	A:ARG 93		126.08	109.03 |||||||||	-2.07
91	B:SER 92	H	28.83	11.68 |||||	0.10					91	A:ALA 94		61.71	13.79 |||	0.22
92	B:GLN 93	H	110.63	92.93 |||||||||	-0.57					92	A:GLY 95	H	56.07	32.76 ||||||	0.20
93	B:GLY 94		42.56	21.72 ||||||	0.29					93	A:ARG 96		69.67	0.00	0.00
94	B:CYS 95		33.32	4.32 ||	0.17					94	A:ARG 97		37.93	4.80 ||	0.89
95	B:VAL 96		9.21	2.68 |||	0.04					95	A:ASN 98		12.96	0.00	0.00
96	B:ALA 97		57.60	45.66 ||||||||	0.72					96	A:TYR 99		86.64	13.95 ||	0.19
97	B:TYR 98		168.98	112.61 |||||||	0.81					97	A:TYR 100		40.25	0.24 |	-0.00
98	B:PHE 99		11.43	5.80 ||||||	0.09					98	A:ILE 101		120.45	39.22 ||||	0.54
99	B:ARG 100	H	101.21	91.35 ||||||||||	-1.80					99	A:GLY 102		37.57	6.36 ||	0.10
100	B:SER 101		34.58	22.86 |||||||	-0.12					100	A:THR 103		79.09	40.69 ||||||	0.28
101	B:TYR 102		48.43	42.84 |||||||||	0.47					101	A:THR 104		64.58	42.29 |||||||	0.21
102	B:PHE 103		0.79	0.00	0.00					102	A:GLY 105		23.93	22.33 ||||||||||	0.05
103	B:ASN 104	H	54.51	53.81 ||||||||||	-0.08					103	A:VAL 106		78.95	77.67 ||||||||||	1.21
104	B:ARG 105	H	149.17	89.08 ||||||	-1.09					104	A:ASN 107		61.73	50.55 |||||||||	-0.04
105	B:HIS 106		3.91	0.00	0.00					105	A:ALA 108		0.17	0.00	0.00
106	B:PHE 107		1.76	0.00	0.00					106	A:PHE 109		4.77	0.00	0.00
107	B:ARG 108		86.57	39.10 |||||	-0.18					107	A:VAL 110		20.82	0.00	0.00
108	B:GLU 109	HS	36.62	13.28 ||||	-0.06					108	A:THR 111		50.15	21.49 |||||	0.07
109	B:PRO 110		68.15	52.26 ||||||||	0.81					109	A:MET 112		52.31	38.14 ||||||||	0.62
110	B:VAL 111		4.75	0.73 ||	-0.01					110	A:ASN 113	H	40.74	35.54 |||||||||	-0.27
111	B:SER 112		15.26	4.46 |||	0.04					111	A:PHE 114		25.37	20.88 |||||||||	0.33
112	B:CYS 113		8.60	8.36 ||||||||||	-0.10					112	A:THR 115	H	40.67	40.25 ||||||||||	0.07
113	B:VAL 114		26.48	26.14 ||||||||||	0.42					113	A:SER 116		3.17	2.90 ||||||||||	0.04
114	B:SER 115	H	26.25	20.06 ||||||||	-0.13					114	A:ASP 117	HS	58.42	42.65 ||||||||	-0.16
115	B:ASP 116		11.83	11.83 |||||||||||	0.01					115	A:PHE 118		10.86	10.37 ||||||||||	-0.10
116	B:SER 117		47.32	40.06 |||||||||	0.25					116	A:GLN 119		100.57	36.12 ||||	-0.29
117	B:MET 118		9.34	3.31 ||||	-0.04					117	A:GLU 120	H	125.15	45.62 ||||	-0.33
118	B:THR 119	H	80.66	63.01 ||||||||	0.81					118	A:LYS 121		147.58	0.00	0.00
119	B:GLU 120	HS	149.10	70.30 |||||	0.07					119	A:ASP 122		7.73	0.00	0.00
120	B:ASP 121	HS	119.89	23.98 |||	-0.13					120	A:ILE 123		62.80	41.59 |||||||	0.67
121	B:ALA 122		8.65	0.00	0.00					121	A:VAL 124		86.29	0.00	0.00
122	B:ALA 123		63.98	11.95 ||	0.19					122	A:PHE 125		173.78	0.00	0.00
123	B:VAL 124		115.34	0.00	0.00					123	A:GLY 126		23.04	0.00	0.00
124	B:PHE 125		184.97	0.00	0.00					124	A:GLY 127		0.00	0.00	0.00
125	B:GLY 126		16.83	0.00	0.00					125	A:ASP 128		35.95	0.00	0.00
126	B:GLY 127		0.00	0.00	0.00					126	A:LYS 129		183.18	0.00	0.00
127	B:GLN 128		33.02	0.00	0.00					127	A:LYS 130		70.40	30.03 |||||	0.47
128	B:GLN 129		95.37	8.57 |	0.01					128	A:LEU 131		0.00	0.00	0.00
129	B:ASN 130		38.48	10.93 |||	-0.01					129	A:ALA 132		27.95	0.00	0.00
130	B:MET 131		0.00	0.00	0.00					130	A:LYS 133		120.14	36.42 ||||	0.19
131	B:LYS 132		31.75	0.00	0.00					131	A:LEU 134		22.56	22.56 |||||||||||	0.34
132	B:ASP 133	HS	57.97	44.47 ||||||||	0.07					132	A:ILE 135		0.00	0.00	0.00
133	B:GLY 134		12.64	12.64 |||||||||||	0.14					133	A:ASP 136		54.53	0.00	0.00
134	B:LEU 135		0.00	0.00	0.00					134	A:GLU 137	H	80.13	68.24 |||||||||	-0.24
135	B:GLN 136		87.21	24.06 |||	-0.11					135	A:VAL 138		8.99	8.99 ||||||||||	0.14
136	B:ASN 137	H	92.48	86.97 ||||||||||	-0.46					136	A:GLU 139		39.01	0.00	0.00
137	B:CYS 138		5.77	5.77 |||||||||||	0.08					137	A:THR 140		101.95	42.13 |||||	0.32
138	B:LYS 139		67.02	0.00	0.00					138	A:LEU 141	H	122.79	120.46 ||||||||||	1.43
139	B:ALA 140		62.03	35.47 ||||||	0.40					139	A:PHE 142		41.17	39.49 ||||||||||	0.63
140	B:THR 141		85.94	79.45 ||||||||||	0.33					140	A:PRO 143		91.54	40.20 |||||	0.52
141	B:TYR 142	H	90.53	75.96 |||||||||	0.09					141	A:LEU 144		102.04	92.01 ||||||||||	1.36
142	B:LYS 143		139.16	13.75 |	-0.04					142	A:ASN 145		5.77	2.46 |||||	-0.03
143	B:PRO 144		3.68	0.00	0.00					143	A:LYS 146	H	107.86	54.91 ||||||	-0.51
144	B:ASP 145		68.03	0.00	0.00					144	A:GLY 147		0.00	0.00	0.00
145	B:MET 146		2.18	0.00	0.00					145	A:ILE 148		0.00	0.00	0.00
146	B:ILE 147		0.00	0.00	0.00					146	A:SER 149		0.00	0.00	0.00
147	B:ALA 148		1.10	0.00	0.00					147	A:VAL 150		0.00	0.00	0.00
148	B:VAL 149		0.00	0.00	0.00					148	A:GLN 151		0.00	0.00	0.00
149	B:SER 150		2.09	0.00	0.00					149	A:SER 152		0.00	0.00	0.00
150	B:THR 151		0.50	0.00	0.00					150	A:GLU 153		1.12	0.16 ||	0.00
151	B:THR 152		1.50	0.08 |	0.00					151	A:CYS 154	H	57.98	24.40 |||||	0.78
152	B:CYS 153		57.27	25.78 |||||	1.00					152	A:PRO 155		23.61	16.56 ||||||||	0.26
153	B:MET 154		45.35	41.48 ||||||||||	0.82					153	A:ILE 156		0.00	0.00	0.00
154	B:ALA 155		0.62	0.00	0.00					154	A:GLY 157		25.42	0.00	0.00
155	B:GLU 156		37.10	0.00	0.00					155	A:LEU 158		123.07	76.51 |||||||	1.15
156	B:VAL 157		115.55	78.99 |||||||	1.26					156	A:ILE 159		55.24	10.88 ||	0.17
157	B:ILE 158		58.11	10.05 ||	0.16					157	A:GLY 160		61.38	0.00	0.00
158	B:GLY 159		53.97	0.00	0.00					158	A:ASP 161		15.32	0.00	0.00
159	B:ASP 160		8.74	0.00	0.00					159	A:ASP 162		66.84	0.00	0.00
160	B:ASP 161		70.70	0.00	0.00					160	A:ILE 163		0.00	0.00	0.00
161	B:LEU 162		0.00	0.00	0.00					161	A:GLU 164		45.53	0.00	0.00
162	B:ASN 163		68.73	0.00	0.00					162	A:SER 165		41.58	0.00	0.00
163	B:ALA 164		34.81	0.00	0.00					163	A:VAL 166		15.57	0.00	0.00
164	B:PHE 165		26.18	0.00	0.00					164	A:SER 167		1.96	0.00	0.00
165	B:ILE 166		7.87	0.00	0.00					165	A:LYS 168		112.87	0.00	0.00
166	B:ASN 167		79.61	0.00	0.00					166	A:VAL 169		94.62	0.00	0.00
167	B:ASN 168		55.59	0.00	0.00					167	A:LYS 170		16.22	0.00	0.00
168	B:SER 169		0.00	0.00	0.00					168	A:GLY 171		10.23	0.00	0.00
169	B:LYS 170		30.46	0.00	0.00					169	A:ALA 172		80.82	0.00	0.00
170	B:LYS 171		160.89	0.00	0.00					170	A:GLU 173		107.45	0.00	0.00
171	B:GLU 172		101.16	0.00	0.00					171	A:LEU 174		56.37	0.00	0.00
172	B:GLY 173		61.46	0.00	0.00					172	A:SER 175		107.33	0.00	0.00
173	B:PHE 174		48.46	0.00	0.00					173	A:LYS 176		35.93	0.00	0.00
174	B:ILE 175		3.65	0.00	0.00					174	A:THR 177		27.10	0.00	0.00
175	B:PRO 176		69.99	0.00	0.00					175	A:ILE 178		4.67	0.00	0.00
176	B:ASP 177		106.83	0.00	0.00					176	A:VAL 179		0.00	0.00	0.00
177	B:GLU 178		160.68	0.00	0.00					177	A:PRO 180		7.68	0.00	0.00
178	B:PHE 179		17.26	0.00	0.00					178	A:VAL 181		0.50	0.00	0.00
179	B:PRO 180		13.22	0.00	0.00					179	A:ARG 182		52.22	0.00	0.00
180	B:VAL 181		1.39	0.00	0.00					180	A:CYS 183		0.00	0.00	0.00
181	B:PRO 182		0.50	0.00	0.00					181	A:GLU 184		0.00	0.00	0.00
182	B:PHE 183		58.88	0.00	0.00					182	A:GLY 185		21.49	7.64 ||||	-0.01
183	B:ALA 184		8.19	0.00	0.00					183	A:PHE 186	H	84.82	68.58 |||||||||	0.59
184	B:HIS 185		71.04	0.00	0.00					184	A:ARG 187	HS	73.59	21.57 |||	-0.30
185	B:THR 186		0.00	0.00	0.00					185	A:GLY 188		41.48	14.47 ||||	-0.17
186	B:PRO 187		20.43	0.00	0.00					186	A:VAL 189	H	45.22	14.87 ||||	0.05
187	B:SER 188		32.04	15.43 |||||	-0.04					187	A:SER 190		1.95	0.00	0.00
188	B:PHE 189	H	128.37	118.54 ||||||||||	1.24					188	A:GLN 191		25.12	0.00	0.00
189	B:VAL 190		75.23	18.98 |||	0.30					189	A:SER 192		2.70	0.00	0.00
190	B:GLY 191		50.59	12.57 |||	-0.14					190	A:LEU 193		71.71	0.00	0.00
191	B:SER 192		1.37	0.00	0.00					191	A:GLY 194		0.00	0.00	0.00
192	B:HIS 193		8.47	0.00	0.00					192	A:HIS 195		5.70	0.00	0.00
193	B:VAL 194		8.20	0.00	0.00					193	A:HIS 196		67.77	0.00	0.00
194	B:THR 195		39.71	0.00	0.00					194	A:ILE 197		32.66	0.00	0.00
195	B:GLY 196		0.00	0.00	0.00					195	A:ALA 198		0.00	0.00	0.00
196	B:TRP 197		3.43	0.00	0.00					196	A:ASN 199		1.64	0.00	0.00
197	B:ASP 198		9.46	0.00	0.00					197	A:ASP 200		42.51	0.00	0.00
198	B:ASN 199		18.59	0.00	0.00					198	A:ALA 201		7.58	0.00	0.00
199	B:MET 200		0.82	0.00	0.00					199	A:VAL 202		2.51	0.00	0.00
200	B:PHE 201		0.00	0.00	0.00					200	A:ARG 203		92.08	0.00	0.00
201	B:GLU 202		12.03	0.00	0.00					201	A:ASP 204		85.28	0.00	0.00
202	B:GLY 203		7.45	0.00	0.00					202	A:TRP 205		80.54	0.00	0.00
203	B:ILE 204		0.00	0.00	0.00					203	A:VAL 206		0.64	0.00	0.00
204	B:ALA 205		0.50	0.00	0.00					204	A:LEU 207		1.29	0.00	0.00
205	B:ARG 206		90.41	0.00	0.00					205	A:GLY 208		28.50	0.00	0.00
206	B:TYR 207		64.57	0.00	0.00					206	A:LYS 209		79.93	0.00	0.00
207	B:PHE 208		16.00	0.00	0.00					207	A:ARG 210	HS	70.71	23.99 ||||	-0.61
208	B:THR 209		0.24	0.00	0.00					208	A:ASP 211		68.22	0.00	0.00
209	B:LEU 210		74.17	0.00	0.00					209	A:GLU 212		172.25	0.00	0.00
210	B:LYS 211		165.71	0.00	0.00					210	A:ASP 213		52.56	0.00	0.00
211	B:SER 212		48.84	0.00	0.00					211	A:THR 214		132.04	0.00	0.00
212	B:MET 213		44.90	0.00	0.00					212	A:THR 215		118.19	0.00	0.00
213	B:ASP 214		147.53	0.00	0.00					213	A:PHE 216		61.62	11.24 ||	0.18
214	B:ASP 215		110.98	0.00	0.00					214	A:ALA 217		78.30	0.00	0.00
215	B:LYS 216		38.79	0.00	0.00					215	A:SER 218		58.29	0.00	0.00
216	B:VAL 217		93.61	0.00	0.00					216	A:THR 219		47.00	0.00	0.00
217	B:VAL 218		73.08	0.00	0.00					217	A:PRO 220		87.64	0.00	0.00
218	B:GLY 219		7.04	0.00	0.00					218	A:TYR 221		58.37	0.00	0.00
219	B:SER 220		66.76	0.00	0.00					219	A:ASP 222		0.00	0.00	0.00
220	B:ASN 221		32.51	0.00	0.00					220	A:VAL 223		0.00	0.00	0.00
221	B:LYS 222		128.80	0.00	0.00					221	A:ALA 224		0.00	0.00	0.00
222	B:LYS 223		69.31	0.00	0.00					222	A:ILE 225		0.00	0.00	0.00
223	B:ILE 224		0.33	0.00	0.00					223	A:ILE 226		0.00	0.00	0.00
224	B:ASN 225		0.29	0.00	0.00					224	A:GLY 227		2.21	0.00	0.00
225	B:ILE 226		0.17	0.00	0.00					225	A:ASP 228		4.28	0.00	0.00
226	B:VAL 227		0.00	0.00	0.00					226	A:TYR 229		16.56	0.00	0.00
227	B:PRO 228		4.33	0.00	0.00					227	A:ASN 230		0.00	0.00	0.00
228	B:GLY 229		0.98	0.00	0.00					228	A:ILE 231		9.47	0.00	0.00
229	B:PHE 230		10.79	0.00	0.00					229	A:GLY 232		5.63	5.63 ||||||||||	-0.06
230	B:GLU 231		13.39	0.00	0.00					230	A:GLY 233		4.88	4.88 |||||||||||	0.06
231	B:THR 232		7.27	0.00	0.00					231	A:ASP 234		0.25	0.00	0.00
232	B:TYR 233		11.47	0.00	0.00					232	A:ALA 235		0.00	0.00	0.00
233	B:LEU 234		0.00	0.00	0.00					233	A:TRP 236		77.75	64.39 |||||||||	0.82
234	B:GLY 235		4.47	0.00	0.00					234	A:SER 237	H	15.79	14.93 ||||||||||	-0.12
235	B:ASN 236		3.71	0.00	0.00					235	A:SER 238		0.38	0.00	0.00
236	B:PHE 237		5.32	0.00	0.00					236	A:ARG 239		69.42	68.55 ||||||||||	-1.00
237	B:ARG 238		72.22	0.00	0.00					237	A:ILE 240		81.81	72.99 |||||||||	1.16
238	B:VAL 239		2.28	0.00	0.00					238	A:LEU 241		1.85	0.00	0.00
239	B:ILE 240		0.67	0.00	0.00					239	A:LEU 242		0.00	0.00	0.00
240	B:LYS 241		41.00	0.00	0.00					240	A:GLU 243	S	70.31	40.45 ||||||	-0.32
241	B:ARG 242		71.03	0.00	0.00					241	A:GLU 244		57.24	1.23 |	-0.02
242	B:MET 243		0.17	0.00	0.00					242	A:MET 245		0.00	0.00	0.00
243	B:LEU 244		0.00	0.00	0.00					243	A:GLY 246		18.94	0.00	0.00
244	B:SER 245		69.65	0.00	0.00					244	A:LEU 247		7.53	0.00	0.00
245	B:GLU 246		69.65	0.00	0.00					245	A:ARG 248		88.74	20.34 |||	-0.05
246	B:MET 247		6.52	0.00	0.00					246	A:CYS 249		3.56	3.56 |||||||||||	-0.04
247	B:GLY 248		49.06	0.00	0.00					247	A:VAL 250		19.48	19.36 ||||||||||	0.04
248	B:VAL 249		8.26	0.00	0.00					248	A:ALA 251		0.00	0.00	0.00
249	B:GLY 250		34.40	0.00	0.00					249	A:GLN 252		3.96	3.96 |||||||||||	0.03
250	B:TYR 251		54.42	0.00	0.00					250	A:TRP 253		2.51	0.00	0.00
251	B:SER 252		4.26	0.00	0.00					251	A:SER 254		1.84	0.00	0.00
252	B:LEU 253		8.91	0.00	0.00					252	A:GLY 255		0.00	0.00	0.00
253	B:LEU 254		0.00	0.00	0.00					253	A:ASP 256	HS	19.91	19.03 ||||||||||	-0.31
254	B:SER 255		1.22	0.00	0.00					254	A:GLY 257		0.18	0.00	0.00
255	B:ASP 256		16.17	0.00	0.00					255	A:SER 258	H	15.61	15.28 ||||||||||	0.12
256	B:PRO 257		2.68	0.00	0.00					256	A:ILE 259		6.52	0.00	0.00
257	B:GLU 258		15.17	0.00	0.00					257	A:SER 260	H	29.67	28.33 ||||||||||	-0.04
258	B:GLU 259		85.72	0.00	0.00					258	A:GLU 261	HS	27.94	27.82 ||||||||||	-0.08
259	B:VAL 260		19.51	0.00	0.00					259	A:ILE 262		2.00	0.00	0.00
260	B:LEU 261		1.82	0.00	0.00					260	A:GLU 263		16.06	0.00	0.00
261	B:ASP 262		35.83	0.00	0.00					261	A:LEU 264		29.69	24.68 |||||||||	0.39
262	B:THR 263	H	30.46	16.42 ||||||	-0.18					262	A:THR 265		0.00	0.00	0.00
263	B:PRO 264		80.94	4.35 |	-0.03					263	A:PRO 266		16.63	0.00	0.00
264	B:ALA 265		113.79	48.53 |||||	0.42					264	A:LYS 267		51.07	0.00	0.00
265	B:ASP 266	H	82.19	24.24 |||	0.23					265	A:VAL 268		6.39	0.00	0.00
266	B:GLY 267	H	84.90	44.82 ||||||	0.21					266	A:LYS 269		85.96	0.00	0.00
267	B:GLN 268	H	111.64	14.06 ||	0.02					267	A:LEU 270		5.53	0.00	0.00
268	B:PHE 269		122.19	96.98 ||||||||	1.30					268	A:ASN 271		0.12	0.00	0.00
269	B:ARG 270		72.96	0.57 |	-0.01					269	A:LEU 272		0.00	0.00	0.00
270	B:MET 271		49.85	9.71 ||	0.16					270	A:VAL 273		0.00	0.00	0.00
271	B:TYR 272		42.80	0.00	0.00					271	A:HIS 274		3.54	0.00	0.00
272	B:ALA 273		23.95	0.00	0.00					272	A:CYS 275		16.42	0.00	0.00
273	B:GLY 274		42.28	0.00	0.00					273	A:TYR 276		5.05	0.00	0.00
274	B:GLY 275		20.90	0.00	0.00					274	A:ARG 277		6.57	0.00	0.00
275	B:THR 276		2.92	0.00	0.00					275	A:SER 278		1.67	0.00	0.00
276	B:THR 277		38.34	0.00	0.00					276	A:MET 279		1.67	0.00	0.00
277	B:GLN 278		41.14	0.00	0.00					277	A:ASN 280		6.86	0.00	0.00
278	B:GLU 279		122.64	0.00	0.00					278	A:TYR 281		32.47	0.00	0.00
279	B:GLU 280		49.84	0.00	0.00					279	A:ILE 282		2.00	0.00	0.00
280	B:MET 281		0.50	0.00	0.00					280	A:SER 283		0.12	0.00	0.00
281	B:LYS 282		101.65	0.00	0.00					281	A:ARG 284		97.66	0.00	0.00
282	B:ASP 283		52.46	0.00	0.00					282	A:HIS 285		31.70	0.00	0.00
283	B:ALA 284		1.00	0.00	0.00					283	A:MET 286		0.00	0.00	0.00
284	B:PRO 285		0.62	0.00	0.00					284	A:GLU 287		85.43	0.00	0.00
285	B:ASN 286		18.16	0.00	0.00					285	A:GLU 288		141.61	0.00	0.00
286	B:ALA 287		0.00	0.00	0.00					286	A:LYS 289		102.18	0.00	0.00
287	B:LEU 288		42.89	0.00	0.00					287	A:TYR 290		59.03	0.00	0.00
288	B:ASN 289		15.33	0.00	0.00					288	A:GLY 291		53.82	0.00	0.00
289	B:THR 290		0.00	0.00	0.00					289	A:ILE 292		7.53	0.00	0.00
290	B:VAL 291		1.84	0.00	0.00					290	A:PRO 293		64.54	0.00	0.00
291	B:LEU 292		7.41	0.00	0.00					291	A:TRP 294		50.40	0.00	0.00
292	B:LEU 293		5.52	0.00	0.00					292	A:MET 295		27.15	0.00	0.00
293	B:GLN 294		10.16	0.00	0.00					293	A:GLU 296		68.37	0.00	0.00
294	B:PRO 295		33.56	0.00	0.00					294	A:TYR 297		9.66	0.00	0.00
295	B:TRP 296		55.64	0.00	0.00					295	A:ASN 298		14.51	0.00	0.00
296	B:HIS 297		10.06	0.00	0.00					296	A:PHE 299		0.17	0.00	0.00
297	B:LEU 298		0.16	0.00	0.00					297	A:PHE 300		1.89	0.00	0.00
298	B:GLU 299		54.79	0.00	0.00					298	A:GLY 301		1.02	0.00	0.00
299	B:LYS 300		89.02	0.00	0.00					299	A:PRO 302		1.34	0.00	0.00
300	B:THR 301		0.83	0.00	0.00					300	A:THR 303		80.88	0.00	0.00
301	B:LYS 302		74.79	0.00	0.00					301	A:LYS 304		36.17	0.00	0.00
302	B:LYS 303		144.10	0.00	0.00					302	A:THR 305		0.00	0.00	0.00
303	B:PHE 304		9.54	0.00	0.00					303	A:ILE 306		25.59	0.00	0.00
304	B:VAL 305		0.17	0.00	0.00					304	A:GLU 307		104.01	0.00	0.00
305	B:GLU 306		66.65	0.00	0.00					305	A:SER 308		8.74	0.00	0.00
306	B:GLY 307		44.07	0.00	0.00					306	A:LEU 309		0.00	0.00	0.00
307	B:THR 308		30.54	0.00	0.00					307	A:ARG 310		114.48	0.00	0.00
308	B:TRP 309		1.23	0.00	0.00					308	A:ALA 311		44.73	0.00	0.00
309	B:LYS 310		133.11	0.00	0.00					309	A:ILE 312		0.00	0.00	0.00
310	B:HIS 311		2.93	0.00	0.00					310	A:ALA 313		1.34	0.00	0.00
311	B:GLU 312		146.88	0.00	0.00					311	A:ALA 314		67.98	0.00	0.00
312	B:VAL 313		13.90	0.00	0.00					312	A:LYS 315		123.95	0.00	0.00
313	B:PRO 314		20.05	0.00	0.00					313	A:PHE 316		30.34	0.00	0.00
314	B:LYS 315		199.40	0.00	0.00					314	A:ASP 317		64.74	0.00	0.00
315	B:LEU 316		18.91	0.00	0.00					315	A:GLU 318		128.62	0.00	0.00
316	B:ASN 317		47.56	0.00	0.00					316	A:SER 319		54.03	0.00	0.00
317	B:ILE 318		2.96	0.00	0.00					317	A:ILE 320		1.34	0.00	0.00
318	B:PRO 319		0.84	0.00	0.00					318	A:GLN 321		51.83	0.00	0.00
319	B:MET 320		1.00	0.00	0.00					319	A:LYS 322		138.04	0.00	0.00
320	B:GLY 321		1.60	0.00	0.00					320	A:LYS 323		84.00	0.00	0.00
321	B:LEU 322		20.90	0.00	0.00					321	A:CYS 324		1.33	0.00	0.00
322	B:ASP 323		61.97	0.00	0.00					322	A:GLU 325		78.05	0.00	0.00
323	B:TRP 324		13.89	0.00	0.00					323	A:GLU 326		90.95	0.00	0.00
324	B:THR 325		0.00	0.00	0.00					324	A:VAL 327		5.80	0.00	0.00
325	B:ASP 326		23.19	0.00	0.00					325	A:ILE 328		15.73	0.00	0.00
326	B:GLU 327		70.69	0.00	0.00					326	A:ALA 329		64.26	0.00	0.00
327	B:PHE 328		1.12	0.00	0.00					327	A:LYS 330		105.07	18.89 ||	-0.29
328	B:LEU 329		1.66	0.00	0.00					328	A:TYR 331		7.98	7.28 ||||||||||	0.02
329	B:MET 330		109.67	0.00	0.00					329	A:LYS 332		98.06	0.00	0.00
330	B:LYS 331		61.43	0.00	0.00					330	A:PRO 333		83.55	0.00	0.00
331	B:VAL 332		0.00	0.00	0.00					331	A:GLU 334	H	83.36	45.63 ||||||	-0.08
332	B:SER 333		24.82	0.00	0.00					332	A:TRP 335		52.02	0.00	0.00
333	B:GLU 334		123.36	0.00	0.00					333	A:GLU 336		68.83	0.00	0.00
334	B:ILE 335		33.69	0.00	0.00					334	A:ALA 337		62.22	27.21 |||||	0.37
335	B:SER 336		30.87	0.00	0.00					335	A:VAL 338		20.80	16.44 ||||||||	0.26
336	B:GLY 337		60.98	0.00	0.00					336	A:VAL 339		32.85	0.00	0.00
337	B:GLN 338		62.48	0.00	0.00					337	A:ALA 340		72.41	0.00	0.00
338	B:PRO 339		96.39	0.00	0.00					338	A:LYS 341		129.25	34.42 |||	-0.41
339	B:ILE 340		60.46	0.00	0.00					339	A:TYR 342		27.46	14.94 ||||||	0.04
340	B:PRO 341		32.96	0.00	0.00					340	A:ARG 343		82.86	0.00	0.00
341	B:ALA 342		85.36	0.00	0.00					341	A:PRO 344		100.73	0.00	0.00
342	B:SER 343		52.39	0.00	0.00					342	A:ARG 345		122.05	0.00	0.00
343	B:LEU 344		0.75	0.00	0.00					343	A:LEU 346		0.16	0.00	0.00
344	B:THR 345		81.29	0.00	0.00					344	A:GLU 347		89.43	0.00	0.00
345	B:LYS 346		115.70	0.00	0.00					345	A:GLY 348		50.10	0.00	0.00
346	B:GLU 347		23.49	0.00	0.00					346	A:LYS 349		67.06	0.00	0.00
347	B:ARG 348		84.91	0.00	0.00					347	A:ARG 350		64.62	0.00	0.00
348	B:GLY 349		37.07	0.00	0.00					348	A:VAL 351		0.00	0.00	0.00
349	B:ARG 350		137.07	0.00	0.00					349	A:MET 352		0.00	0.00	0.00
350	B:LEU 351		0.00	0.00	0.00					350	A:LEU 353		0.00	0.00	0.00
351	B:VAL 352		48.35	0.00	0.00					351	A:TYR 354		0.84	0.00	0.00
352	B:ASP 353		76.92	0.00	0.00					352	A:ILE 355		3.17	0.00	0.00
353	B:MET 354		51.59	0.00	0.00					353	A:GLY 356		6.84	0.00	0.00
354	B:MET 355		27.17	0.00	0.00					354	A:GLY 357		6.07	0.00	0.00
355	B:THR 356		79.27	0.00	0.00					355	A:LEU 358		15.76	0.00	0.00
356	B:ASP 357		103.91	0.00	0.00					356	A:ARG 359		36.22	0.00	0.00
357	B:SER 358		16.66	0.00	0.00					357	A:PRO 360		0.00	0.00	0.00
358	B:HIS 359		100.86	0.00	0.00					358	A:ARG 361		12.57	0.00	0.00
359	B:THR 360		91.68	0.00	0.00					359	A:HIS 362		19.02	0.00	0.00
360	B:TRP 361		75.48	0.00	0.00					360	A:VAL 363		0.18	0.00	0.00
361	B:LEU 362		0.67	0.00	0.00					361	A:ILE 364		2.35	0.00	0.00
362	B:HIS 363		104.28	0.00	0.00					362	A:GLY 365		8.49	0.00	0.00
363	B:GLY 364		27.22	0.00	0.00					363	A:ALA 366		1.34	0.00	0.00
364	B:LYS 365		46.95	0.00	0.00					364	A:TYR 367		0.00	0.00	0.00
365	B:ARG 366		61.23	0.00	0.00					365	A:GLU 368		88.88	0.00	0.00
366	B:PHE 367		0.00	0.00	0.00					366	A:ASP 369		20.68	0.00	0.00
367	B:ALA 368		0.00	0.00	0.00					367	A:LEU 370		0.00	0.00	0.00
368	B:LEU 369		0.00	0.00	0.00					368	A:GLY 371		11.79	0.00	0.00
369	B:TRP 370		2.20	0.00	0.00					369	A:MET 372		5.82	0.00	0.00
370	B:GLY 371		15.13	0.00	0.00					370	A:GLU 373		85.04	0.00	0.00
371	B:ASP 372		25.73	0.00	0.00					371	A:VAL 374		5.65	0.00	0.00
372	B:PRO 373		6.02	0.00	0.00					372	A:VAL 375		15.43	0.00	0.00
373	B:ASP 374		0.31	0.00	0.00					373	A:GLY 376		0.00	0.00	0.00
374	B:PHE 375		21.47	0.00	0.00					374	A:THR 377		0.46	0.00	0.00
375	B:VAL 376		0.00	0.00	0.00					375	A:GLY 378		0.34	0.00	0.00
376	B:MET 377		1.82	0.00	0.00					376	A:TYR 379		0.16	0.00	0.00
377	B:GLY 378		0.00	0.00	0.00					377	A:GLU 380		4.55	0.00	0.00
378	B:LEU 379		0.00	0.00	0.00					378	A:PHE 381		17.95	0.00	0.00
379	B:VAL 380		0.00	0.00	0.00					379	A:ALA 382		0.00	0.00	0.00
380	B:LYS 381		31.85	0.00	0.00					380	A:HIS 383		39.35	0.00	0.00
381	B:PHE 382		0.80	0.00	0.00					381	A:ASN 384		23.72	0.00	0.00
382	B:LEU 383		0.00	0.00	0.00					382	A:ASP 385		46.24	0.00	0.00
383	B:LEU 384		14.60	0.00	0.00					383	A:ASP 386		0.00	0.00	0.00
384	B:GLU 385		39.90	0.00	0.00					384	A:TYR 387		0.87	0.00	0.00
385	B:LEU 386		10.26	0.00	0.00					385	A:ASP 388		38.69	0.00	0.00
386	B:GLY 387		8.90	0.00	0.00					386	A:ARG 389		68.42	0.00	0.00
387	B:CYS 388		0.00	0.00	0.00					387	A:THR 390		0.33	0.00	0.00
388	B:GLU 389		33.58	0.00	0.00					388	A:MET 391		2.49	0.00	0.00
389	B:PRO 390		0.00	0.00	0.00					389	A:LYS 392		136.75	0.00	0.00
390	B:VAL 391		1.56	0.00	0.00					390	A:GLU 393		57.46	0.00	0.00
391	B:HIS 392		5.68	0.00	0.00					391	A:MET 394		5.99	0.00	0.00
392	B:ILE 393		0.00	0.00	0.00					392	A:GLY 395		38.57	0.00	0.00
393	B:LEU 394		0.00	0.00	0.00					393	A:ASP 396		85.38	0.00	0.00
394	B:CYS 395		0.00	0.00	0.00					394	A:SER 397		20.22	0.00	0.00
395	B:HIS 396		16.01	3.06 ||	-0.11					395	A:THR 398		11.87	0.00	0.00
396	B:ASN 397		27.76	0.00	0.00					396	A:LEU 399		1.61	0.00	0.00
397	B:GLY 398		14.84	0.00	0.00					397	A:LEU 400		1.00	0.00	0.00
398	B:ASN 399		52.69	0.00	0.00					398	A:TYR 401		0.00	0.00	0.00
399	B:LYS 400		157.58	0.00	0.00					399	A:ASP 402		0.00	0.00	0.00
400	B:ARG 401		133.20	0.00	0.00					400	A:ASP 403		8.05	0.00	0.00
401	B:TRP 402		0.33	0.00	0.00					401	A:VAL 404		0.00	0.00	0.00
402	B:LYS 403		67.59	0.00	0.00					402	A:THR 405		5.02	0.34 |	0.01
403	B:LYS 404		152.61	0.00	0.00					403	A:GLY 406		24.72	1.96 |	0.03
404	B:ALA 405		31.52	0.00	0.00					404	A:TYR 407	H	80.86	40.07 |||||	0.51
405	B:VAL 406		0.00	0.00	0.00					405	A:GLU 408		0.00	0.00	0.00
406	B:ASP 407		59.33	0.00	0.00					406	A:PHE 409		2.88	0.00	0.00
407	B:ALA 408		62.85	0.00	0.00					407	A:GLU 410		60.23	31.63 ||||||	-0.36
408	B:ILE 409		27.71	0.00	0.00					408	A:GLU 411		43.09	0.00	0.00
409	B:LEU 410		10.46	0.00	0.00					409	A:PHE 412		0.00	0.00	0.00
410	B:ALA 411		87.35	0.00	0.00					410	A:VAL 413		0.74	0.00	0.00
411	B:ALA 412		93.30	0.00	0.00					411	A:LYS 414		98.01	0.00	0.00
412	B:SER 413		23.22	0.00	0.00					412	A:ARG 415		101.34	0.00	0.00
413	B:PRO 414		117.53	0.00	0.00					413	A:ILE 416		12.74	0.00	0.00
414	B:TYR 415		65.48	0.00	0.00					414	A:LYS 417		134.20	0.00	0.00
415	B:GLY 416		7.03	0.00	0.00					415	A:PRO 418		6.75	0.00	0.00
416	B:LYS 417		168.43	0.00	0.00					416	A:ASP 419		45.96	0.00	0.00
417	B:ASN 418		84.22	0.00	0.00					417	A:LEU 420		0.00	0.00	0.00
418	B:ALA 419		19.46	0.00	0.00					418	A:ILE 421		0.00	0.00	0.00
419	B:THR 420		62.06	0.00	0.00					419	A:GLY 422		0.00	0.00	0.00
420	B:VAL 421		2.33	0.00	0.00					420	A:SER 423		0.25	0.00	0.00
421	B:TYR 422		39.94	0.00	0.00					421	A:GLY 424		3.01	0.00	0.00
422	B:ILE 423		39.33	0.00	0.00					422	A:ILE 425	H	88.26	68.11 ||||||||	0.99
423	B:GLY 424		48.08	0.00	0.00					423	A:LYS 426		119.93	101.18 |||||||||	1.02
424	B:LYS 425		48.91	0.00	0.00					424	A:GLU 427		5.32	0.49 |	0.02
425	B:ASP 426		2.33	0.00	0.00					425	A:LYS 428		28.55	0.53 |	-0.02
426	B:LEU 427		3.58	0.83 |||	0.01					426	A:PHE 429		105.86	78.31 ||||||||	1.25
427	B:TRP 428		58.70	53.00 ||||||||||	0.70					427	A:ILE 430		83.38	59.83 ||||||||	0.92
428	B:HIS 429		6.91	0.00	0.00					428	A:PHE 431		2.81	0.00	0.00
429	B:LEU 430		0.00	0.00	0.00					429	A:GLN 432		55.04	4.76 |	0.00
430	B:ARG 431		8.22	5.67 |||||||	-0.21					430	A:LYS 433	HS	161.28	124.38 ||||||||	-0.28
431	B:SER 432		0.46	0.00	0.00					431	A:MET 434		66.96	39.00 ||||||	0.43
432	B:LEU 433		7.70	0.00	0.00					432	A:GLY 435		23.13	0.33 |	0.01
433	B:VAL 434		0.86	0.00	0.00					433	A:ILE 436		19.43	0.00	0.00
434	B:PHE 435		17.13	0.00	0.00					434	A:PRO 437		11.88	0.00	0.00
435	B:THR 436		47.71	0.00	0.00					435	A:PHE 438		3.00	0.00	0.00
436	B:ASP 437		63.22	0.00	0.00					436	A:ARG 439		12.34	0.00	0.00
437	B:LYS 438		70.77	0.00	0.00					437	A:GLU 440		4.43	0.00	0.00
438	B:PRO 439		0.62	0.00	0.00					438	A:MET 441		0.00	0.00	0.00
439	B:ASP 440		48.45	0.00	0.00					439	A:HIS 442		72.22	0.00	0.00
440	B:PHE 441		8.84	0.00	0.00					440	A:SER 443		15.75	1.17 |	0.02
441	B:MET 442		0.00	0.00	0.00					441	A:TRP 444		0.00	0.00	0.00
442	B:ILE 443		0.00	0.00	0.00					442	A:ASP 445		23.72	0.00	0.00
443	B:GLY 444		0.00	0.00	0.00					443	A:TYR 446		137.04	18.45 ||	0.05
444	B:ASN 445		9.25	0.00	0.00					444	A:SER 447		17.14	5.76 ||||	0.08
445	B:SER 446		8.22	0.00	0.00					445	A:GLY 448	H	19.32	19.19 ||||||||||	-0.22
446	B:TYR 447	H	75.25	57.92 ||||||||	0.57					446	A:PRO 449		22.83	22.83 |||||||||||	0.37
447	B:GLY 448		0.00	0.00	0.00					447	A:TYR 450		1.52	0.00	0.00
448	B:LYS 449		73.38	0.00	0.00					448	A:HIS 451		5.80	0.00	0.00
449	B:PHE 450		96.85	52.74 ||||||	0.84					449	A:GLY 452		0.00	0.00	0.00
450	B:ILE 451		7.18	0.00	0.00					450	A:PHE 453		8.67	0.12 |	-0.00
451	B:GLN 452		44.43	0.00	0.00					451	A:ASP 454	HS	64.65	60.94 ||||||||||	-0.17
452	B:ARG 453		138.87	47.14 ||||	-0.90					452	A:GLY 455		0.00	0.00	0.00
453	B:ASP 454		15.04	7.82 ||||||	-0.08					453	A:PHE 456		0.64	0.00	0.00
454	B:THR 455		0.17	0.00	0.00					454	A:ALA 457		37.29	36.47 ||||||||||	0.53
455	B:LEU 456		75.49	0.00	0.00					455	A:ILE 458		37.78	37.78 |||||||||||	0.60
456	B:HIS 457		117.83	14.06 ||	-0.00					456	A:PHE 459		2.09	0.00	0.00
457	B:LYS 458		60.12	0.00	0.00					457	A:ALA 460		0.00	0.00	0.00
458	B:GLY 459		20.92	0.00	0.00					458	A:ARG 461		107.07	48.06 |||||	-0.77
459	B:LYS 460		99.95	0.00	0.00					459	A:ASP 462		0.49	0.00	0.00
460	B:GLU 461		137.22	0.00	0.00					460	A:MET 463		0.00	0.00	0.00
461	B:PHE 462		65.73	0.00	0.00					461	A:ASP 464		16.11	0.00	0.00
462	B:GLU 463		12.30	0.00	0.00					462	A:MET 465		87.03	0.00	0.00
463	B:VAL 464		0.00	0.00	0.00					463	A:THR 466		18.54	0.00	0.00
464	B:PRO 465		19.89	0.00	0.00					464	A:LEU 467		15.92	0.00	0.00
465	B:LEU 466		15.24	0.00	0.00					465	A:ASN 468		58.82	0.00	0.00
466	B:ILE 467		8.54	0.00	0.00					466	A:ASN 469		54.11	0.00	0.00
467	B:ARG 468		35.18	0.00	0.00					467	A:PRO 470		100.56	0.00	0.00
468	B:ILE 469		9.99	0.00	0.00					468	A:CYS 471		60.72	0.00	0.00
469	B:GLY 470		9.67	0.00	0.00					469	A:TRP 472		46.35	0.00	0.00
470	B:PHE 471		35.35	0.00	0.00					470	A:LYS 473		166.70	0.00	0.00
471	B:PRO 472		3.52	0.17 |	0.00					471	A:LYS 474		152.36	0.00	0.00
472	B:ILE 473		4.67	0.00	0.00					472	A:LEU 475		90.09	56.49 |||||||	0.41
473	B:PHE 474		52.38	0.00	0.00					473	A:GLN 476		145.33	2.85 |	0.05
474	B:ASP 475		41.05	0.00	0.00					474	A:ALA 477		25.61	0.00	0.00
475	B:ARG 476		112.04	0.00	0.00					475	A:PRO 478		125.55	0.00	0.00
476	B:HIS 477		115.17	0.15 |	-0.01					476	A:TRP 479		207.64	0.00	0.00
477	B:HIS 478		98.57	0.00	0.00					477	A:GLU 480		149.15	0.98 |	-0.01
478	B:LEU 479		63.07	0.00	0.00
479	B:HIS 480		7.08	0.00	0.00
480	B:ARG 481		112.34	0.00	0.00
481	B:SER 482		32.21	0.00	0.00
482	B:THR 483		3.31	0.00	0.00
483	B:THR 484		6.15	0.00	0.00
484	B:LEU 485		3.98	0.00	0.00
485	B:GLY 486		0.00	0.00	0.00
486	B:TYR 487		5.25	0.00	0.00
487	B:GLU 488		49.76	0.00	0.00
488	B:GLY 489		0.00	0.00	0.00
489	B:ALA 490		0.17	0.00	0.00
490	B:MET 491		41.34	0.00	0.00
491	B:GLN 492		68.44	0.00	0.00
492	B:ILE 493		5.35	0.00	0.00
493	B:LEU 494		2.68	0.00	0.00
494	B:THR 495		56.04	0.00	0.00
495	B:THR 496		57.38	0.00	0.00
496	B:LEU 497		0.00	0.00	0.00
497	B:VAL 498		11.72	0.00	0.00
498	B:ASN 499		69.64	0.00	0.00
499	B:SER 500		19.25	0.00	0.00
500	B:ILE 501		7.20	0.00	0.00
501	B:LEU 502		33.51	0.00	0.00
502	B:GLU 503		132.05	0.00	0.00
503	B:ARG 504		30.57	0.00	0.00
504	B:LEU 505		37.77	0.00	0.00
505	B:ASP 506		44.49	0.00	0.00
506	B:GLU 507		70.99	0.00	0.00
507	B:GLU 508		95.78	0.00	0.00
508	B:THR 509		8.54	0.00	0.00
509	B:ARG 510		144.27	0.00	0.00
510	B:GLY 511		31.78	0.00	0.00
511	B:MET 512		166.19	0.00	0.00
512	B:GLN 513		175.71	0.00	0.00
513	B:ALA 514		69.30	0.00	0.00
514	B:THR 515		51.93	0.00	0.00
515	B:ASP 516		48.41	0.00	0.00
516	B:TYR 517		187.17	0.00	0.00
517	B:ASN 518		50.29	0.00	0.00
518	B:HIS 519		70.70	0.00	0.00
519	B:ASP 520		71.40	0.00	0.00
520	B:LEU 521		176.20	0.00	0.00
521	B:VAL 522		117.14	0.00	0.00
522	B:ARG 523		83.20	0.00	0.00
